# Insect herbivory on urban trees: Complementary effects of tree neighbours and predation

**DOI:** 10.1101/2020.04.15.042317

**Authors:** Alex Stemmelen, Alain Paquette, Marie-Lise Benot, Yasmine Kadiri, Hervé Jactel, Bastien Castagneyrol

**Affiliations:** BIOGECO, INRAE, Univ. Bordeaux – 33610 Cestas, France; Département des sciences biologiques, Centre d’étude de la forêt (CEF), Université du Québec à Montréal – Centre-Ville Station, P.O. Box 8888, Montréal, Qc H3C 3P8, Canada

**Keywords:** Artificial prey, Insect herbivory, Tree diversity, Top-down control, Urban biodiversity

## Abstract

1. Insect herbivory is an important component of forest ecosystems functioning and can affect tree growth and survival. Tree diversity is known to influence insect herbivory in natural forest, with most studies reporting a decrease in herbivory with increasing tree diversity. Urban ecosystems, on the other hand, differ in many ways from the forest ecosystem and the drivers of insect herbivory in cities are still debated.
2. We monitored 48 urban trees from five species – three native and two exotic – in three parks of Montreal (Canada) for leaf insect herbivory and predator activity on artificial larvae, and linked herbivory with both predation and tree diversity in the vicinity of focal trees.
3. Leaf insect herbivory decreased with increasing tree diversity and with increasing predator attack rate.
4. Our findings indicate that tree diversity is a key determinant of multitrophic interactions between trees, herbivores and predators in urban environments and that managing tree diversity could contribute to pest control in cities.

This article has been peer-reviewed and recommended by *Peer Community in Ecology* https://doi.org/10.24072/pci.ecology.100061
