## Supplemental Table 1 for "Insect herbivory on urban trees: Complementary effects of tree neighbours and predation"

### Sheet: Sheet1
(Intercept)	Exotism	Park	Attack.day	Conspecific	N.neighbours	Shannon	R21	R22	df	logLik	AICc	delta	weight
2.53641						-0.526183	0.0911343	0.469547	4	-46.4406	101.934	0	0.156507
2.52828			-0.42936			-0.443702	0.122159	0.589328	5	-45.1778	101.977	0.0434229	0.153145
2.5193			-0.519288				0.0738011	0.568752	4	-46.791	102.635	0.700844	0.110242
2.53528	0.171034		-0.44631			-0.433948	0.120599	0.65306	6	-44.6356	103.604	1.67066	0.067882
2.53911	0.078038					-0.522274	0.088409	0.538903	5	-46.0706	103.763	1.829	0.0627149
2.53518	0.357312		-0.534779				0.0850123	0.627918	5	-46.1196	103.861	1.92698	0.0597165
2.52814							0	0.390599	3	-48.7701	104.156	2.22188	0.0515297
2.52376			-0.473229		-0.245589		0.086656	0.568887	5	-46.7499	105.121	3.1876	0.0317947
2.53262					-0.324777		0.0344157	0.422155	4	-48.2787	105.61	3.67619	0.0249034
2.52893			-0.447186	0.134577		-0.429972	0.12683	0.602448	6	-45.6442	105.622	3.68786	0.0247585
2.53996	0.28847						0.0226882	0.464208	4	-48.2887	105.63	3.6963	0.0246542
2.53694				0.0764335		-0.519963	0.0926274	0.474243	5	-47.0172	105.656	3.72215	0.0243377
2.52049			-0.538541	0.174444			0.0816049	0.585179	5	-47.0938	105.809	3.87534	0.0225431
2.77391		+					0.0676288	0.483702	5	-47.2654	106.152	4.21871	0.0189868
2.53505	0.264424		-0.491103		-0.234446		0.0945931	0.633763	6	-46.1403	106.614	4.6801	0.0150752
2.67567		+				-0.396518	0.108921	0.508522	6	-46.3781	107.09	5.15583	0.0118839
2.53434	0.312472		-0.55368	0.173301			0.0907154	0.646715	6	-46.4268	107.187	5.25323	0.011319
2.53923	0.170288				-0.317593		0.0468689	0.498868	5	-47.8596	107.341	5.40709	0.0104809
2.5346	0.140232		-0.463854	0.139611		-0.421476	0.122331	0.665473	7	-45.0829	107.366	5.43202	0.010351
2.71563		+	-0.384215				0.0965404	0.572034	6	-46.5435	107.42	5.48647	0.0100731
2.52903				0.11553			0.00431581	0.399559	4	-49.2205	107.494	5.55994	0.00970971
2.5388	0.0574506			0.0833561		-0.516878	0.0879262	0.543231	6	-46.6294	107.592	5.65843	0.00924316
2.52664			-0.490888	0.257512	-0.314086		0.106289	0.604681	6	-46.6561	107.646	5.71185	0.00899956
2.7645		+			-0.325316		0.102166	0.521108	6	-46.7203	107.774	5.8402	0.00844012
2.77605	0.213528	+					0.0777665	0.554315	6	-46.7785	107.89	5.95652	0.00796326
2.53507				0.221243	-0.384573		0.0535568	0.46031	5	-48.3766	108.375	6.44103	0.00625001
2.62761		+	-0.361374			-0.373546	0.126864	0.583929	7	-45.7713	108.743	6.80886	0.00520007
2.71847	0.269124	+	-0.401006				0.103149	0.635567	7	-45.9327	109.065	7.13152	0.0044253
2.67846	0.100515	+				-0.390517	0.105603	0.575052	7	-45.9465	109.093	7.15922	0.00436445
2.53953	0.257897			0.112039			0.0253416	0.475319	5	-48.7421	109.106	7.17213	0.00433636
2.5337	0.168123		-0.506479	0.259576	-0.308438		0.106275	0.668326	7	-46.0399	109.28	7.346	0.0039753
2.7661	0.103138	+			-0.324053		0.0999639	0.588083	7	-46.2546	109.709	7.77547	0.00320709
2.79293		+		-0.0561851			0.0671665	0.471193	6	-47.7034	109.74	7.80631	0.00315801
2.71823		+	-0.321089		-0.268495		0.115766	0.58115	7	-46.3709	109.942	8.00795	0.00285514
2.53813	0.0834616			0.227055	-0.384788		0.0569996	0.534931	6	-47.9322	110.198	8.26399	0.00251206
2.63047	0.160105	+	-0.37756			-0.365526	0.123963	0.647201	8	-45.225	110.685	8.75146	0.00196869
2.6736		+		0.00562137		-0.397503	0.107323	0.50196	7	-46.8526	110.905	8.97149	0.00176359
2.70119		+	-0.391945	0.0401045			0.09564	0.57023	7	-47.0024	111.205	9.27103	0.00151829
2.72889		+		0.104146	-0.358399		0.103659	0.529405	7	-47.0558	111.312	9.37788	0.0014393
2.79174	0.215505	+		-0.0472862			0.0773106	0.542744	7	-47.2217	111.643	9.70958	0.00121934
2.71937	0.17114	+	-0.338417		-0.262019		0.115064	0.645202	8	-45.8028	111.841	9.90716	0.00110464
2.58899		+	-0.381761	0.0978339		-0.385815	0.127006	0.590391	8	-46.178	112.591	10.6575	0.000759067
2.69981	0.268143	+	-0.411482	0.0514207			0.102166	0.63546	8	-46.3822	113	11.0658	0.000618902
2.67263	0.0989967	+		0.0156636		-0.392832	0.104076	0.569694	8	-46.4165	113.068	11.1345	0.000597993
2.72624	0.0849246	+		0.116171	-0.361922		0.0998273	0.597019	8	-46.5673	113.37	11.4361	0.000514301
2.65601		+	-0.347636	0.171031	-0.318334		0.120647	0.60051	8	-46.5842	113.404	11.47	0.000505657
2.58722	0.154119	+	-0.400196	0.109428		-0.379662	0.123425	0.654589	9	-45.6104	114.675	12.7416	0.000267755
2.65293	0.147972	+	-0.365522	0.182705	-0.31668		0.117422	0.664297	9	-45.9841	115.423	13.489	0.000184259
