## Supplemental Table 2 for "Insect herbivory on urban trees: Complementary effects of tree neighbours and predation"

### Sheet: Sheet1
(Intercept)	Exotism	Season	Park	Conspecific	N.neighbours	z.Shannon	R21	R22	df	logLik	AICc	delta	weight
0.204949		-0.242913					0.556111	0.594842	5	63.9656	-117.172	0	0.75702
0.204705		-0.242405			0.0450047		0.57037	0.60634	6	62.9326	-112.788	4.38348	0.0845758
0.204571		-0.241698				0.043165	0.567737	0.606221	6	62.7577	-112.438	4.73328	0.0710049
0.187164		-0.24317	+				0.601606	0.6178	7	63.1672	-110.88	6.29176	0.0325738
0.204755	0.00707921	-0.243118					0.546907	0.604576	6	61.6614	-110.246	6.92589	0.023723
0.204894		-0.242979		0.000546907			0.553182	0.596644	6	61.1394	-109.202	7.96983	0.014076
0.19066		-0.242926	+		0.047541		0.61934	0.633611	8	62.4797	-107.065	10.1071	0.00483488
0.20508	0.0258894	-0.24216			0.0487904		0.566634	0.61071	7	60.8303	-106.206	10.9657	0.00314726
0.205009	0.0280471	-0.241329				0.0479036	0.564395	0.610473	7	60.7068	-105.959	11.2126	0.00278178
0.204681		-0.241922		-0.00997981	0.0473796		0.568344	0.604529	7	60.1996	-104.945	12.2271	0.00167504
0.204572		-0.241905		0.00478471		0.043627	0.564918	0.603682	7	59.9365	-104.418	12.7532	0.00128759
0.193671		-0.242694	+			0.0238012	0.602103	0.619199	8	60.8547	-103.815	13.3571	0.000952007
0.186972	0.0012552	-0.243433	+				0.594276	0.621484	8	60.7025	-103.51	13.6614	0.00081765
0.183407		-0.243633	+	0.0122343			0.5992	0.616976	8	60.53	-103.165	14.0065	0.000688086
0.204704	0.00694897	-0.243188		0.000744694			0.544128	0.605975	7	58.8481	-102.242	14.93	0.000433603
0.187897	0.0200234	-0.242527	+		0.050996		0.616089	0.635803	9	60.1755	-99.9511	17.2206	0.000137942
0.192183		-0.242756	+	-0.00449996	0.0487795		0.616754	0.63051	9	59.7722	-99.1445	18.0272	9.21598e-05
0.205206	0.0303562	-0.241374		-0.0135597	0.0528807		0.566696	0.607258	8	58.185	-98.4753	18.6964	6.59542e-05
0.204993	0.0274258	-0.241489		0.0033532		0.0481085	0.561378	0.607968	8	57.8821	-97.8695	19.3022	4.87173e-05
0.192794	0.0104471	-0.242627	+			0.0260298	0.595945	0.622576	9	58.4744	-96.5488	20.6229	2.51704e-05
0.190317		-0.24308	+	0.00988211		0.0227444	0.599421	0.617679	9	58.1839	-95.9678	21.2039	1.88255e-05
0.182921	0.00129014	-0.243932	+	0.0132167			0.591584	0.621064	9	58.0866	-95.7733	21.3984	1.70802e-05
0.18958	0.0206373	-0.242287	+	-0.00538567	0.052693		0.613832	0.63248	10	57.4808	-91.9887	25.183	2.57449e-06
0.189288	0.010023	-0.24306	+	0.0105091		0.0247572	0.592988	0.621353	10	55.8161	-88.6591	28.5126	4.8717e-07
0.207089							0	0	4	31.3434	-54.1867	62.985	1.59256e-14
0.207089						0.0441395	0.0182824	0.0182824	5	29.6994	-48.6393	68.5324	9.94229e-16
0.207089					0.0435255		0.0177772	0.0177772	5	29.6778	-48.5961	68.5756	9.72979e-16
0.207039	0.0157741						0.00218841	0.00323912	5	29.049	-47.3385	69.8332	5.18826e-16
0.207089				-0.0121108			0.00137607	0.00137607	5	28.9824	-47.2052	69.9665	4.85374e-16
0.185841			+				0.0486416	0.0486416	6	28.8826	-44.6883	72.4834	1.37889e-16
0.207089	0.0426771					0.0616103	0.0310843	0.0310843	6	27.968	-42.859	74.3127	5.5248e-17
0.207089	0.0380477				0.0573724		0.028385	0.028385	6	27.8289	-42.5809	74.5908	4.80752e-17
0.207089				-0.0194105	0.0465681		0.0209764	0.0209765	6	27.4143	-41.7516	75.4201	3.17575e-17
0.207089				-0.00572847		0.043295	0.018364	0.018364	6	27.301	-41.525	75.6467	2.83551e-17
0.207089	0.0192157			-0.0159814			0.00443069	0.00443069	6	26.7524	-40.4279	76.7438	1.63831e-17
0.190902			+		0.0472524		0.0677641	0.0677641	7	27.3472	-39.2398	77.9319	9.0449e-18
0.194574			+			0.0282984	0.0536435	0.0536435	7	26.8358	-38.2171	78.9546	5.42407e-18
0.182453	0.0141347		+				0.0494132	0.0494132	7	26.668	-37.8815	79.2902	4.58631e-18
0.186154			+	-0.00101451			0.0480842	0.0480842	7	26.5861	-37.7177	79.454	4.22568e-18
0.207089	0.0483928			-0.0322338	0.0661901		0.0365589	0.0365589	7	25.8332	-36.212	80.9598	1.99031e-18
0.207089	0.0449127			-0.0122054		0.0607262	0.032019	0.032019	7	25.6258	-35.7971	81.3746	1.61751e-18
0.183475	0.0354668		+		0.0572788		0.0744438	0.0744438	8	25.4607	-33.0266	84.1451	4.04795e-19
0.196842			+	-0.0176985	0.0517871		0.0689789	0.0689789	8	25.1784	-32.4621	84.7096	3.05252e-19
0.190876	0.027349		+			0.0375582	0.057377	0.057377	8	24.8222	-31.7497	85.422	2.13775e-19
0.195909			+	-0.00392862		0.0287006	0.0531223	0.0531223	8	24.5521	-31.2094	85.9623	1.63168e-19
0.182775	0.0141373		+	-0.00104746			0.0488406	0.0488406	8	24.377	-30.8594	86.3124	1.36968e-19
0.190213	0.0378239		+	-0.0215494	0.0634666		0.0764782	0.0764782	9	23.3409	-26.2818	90.8899	1.3887e-20
0.192529	0.0275651		+	-0.00495113		0.0381383	0.0568666	0.0568666	9	22.5458	-24.6917	92.4801	6.27074e-21
